# Ligand efficacy shifts a nuclear receptor conformational ensemble between transcriptionally active and repressive states

**DOI:** 10.1101/2024.04.23.590805

**Authors:** Brian MacTavish, Di Zhu, Jinsai Shang, Qianzhen Shao, Zhongyue J. Yang, Theodore M. Kamenecka, Douglas J. Kojetin

## Abstract

Nuclear receptors (NRs) are thought to dynamically alternate between transcriptionally active and repressive conformations, which are stabilized upon ligand binding. Most NR ligand series exhibit limited bias, primarily consisting of transcriptionally active agonists or neutral antagonists, but not repressive inverse agonists—a limitation that restricts understanding of the functional NR conformational ensemble. Here, we report a NR ligand series for peroxisome proliferator-activated receptor gamma (PPARγ) that spans a pharmacological spectrum from repression (inverse agonism) to activation (agonism) where subtle structural modifications switch compound activity. While crystal structures provide snapshots of the fully repressive state, NMR spectroscopy and conformation-activity relationship analysis reveals that compounds within the series shift the PPARγ conformational ensemble between transcriptionally active and repressive conformations that are populated in the apo/ligand-free ensemble. Our findings reveal a molecular framework for minimal chemical modifications that enhance PPARγ inverse agonism and elucidate their influence on the dynamic PPARγ conformational ensemble.
