## Supplementary material for "Ligand efficacy shifts a nuclear receptor conformational ensemble between transcriptionally active and repressive states": Source Data 1

### Sheet: Sheet1
compound number	ligand	aP2 gene expression	transcription	NCoR1 ID2 TR-FRET	NCoR1 ID2 FP	MED1 ID2 TR-FRET	MED1 ID2 FP	NMR
20	SR33493	1.12223	1.29512	0.894	-5.78861	0.721	-5.24428	8.4816
19	SR33305	1.80844	1.36655	0.900667	-5.91435	1.00867	-5.50128	8.47321
18	SR401748	0.732777	1.35383	0.942667	-5.93181	0.940333	-5.44478	8.48591
17	SR33487	1.01544	1.1725	0.966333	-5.88406	0.715667	-5.2993	8.48512
16	SR36705	1.24693	1.43774	1.02267	-6.02009	0.706	-5.20294	8.46701
15	SR33485	0.904981	1.20177	1.25467	-6.31149	0.892	-5.3999	8.46416
	GW9662		1.12083	1.38333	-6.28166	0.743667	-5.29576	8.4826
14	SR33069	1.43214	0.880346	1.451	-6.41488	0.610667	-5.11867	8.5138
	ZINC5672437	0.158687	0.805478	1.57167	-6.23935	0.745667	-5.25166	8.52495
13	SR392694	0.0601458	0.937524	1.77467	-5.98338	0.624667	-5.15292	8.51303
12	SR32905	0.138799	0.672739	1.88767	-6.51103	0.605667	-5.00292	8.52916
11	SR33486		0.681561	1.92967	-6.66615	0.563333	-4.83594	8.52793
10	SR35842	-2.03478	0.612707	2.10167	-6.71265	0.558333	-4.86012	8.50012
9	SR36668	-0.21933	0.466932	2.19	-6.66354	0.606	-4.945	8.49699
8	SR36525	-1.54931	0.598358	2.20967	-6.68403	0.564333	-4.87976	8.52152
7	SR36708	-4.55332	0.359542	2.28933	-6.80217	0.477667	-4.23255	8.53892
	T0070907	-3.07128	0.582013	2.29933	-6.76246	0.497667	-4.76955	8.50851
6	SR36669	-2.41589	0.345471	2.3	-6.78094	0.586667	-4.69422	8.52897
5	SR36706		0.39665	2.38433	-6.76045	0.458333	-4.39502	8.52607
4	SR32904	-2.91324	0.442722	2.387	-6.76271	0.484667	-4.64878	8.53321
3	SR33068	-3.98875	0.26769	2.47067	-6.8066	0.468667	-4.39772	8.54514
2	SR33544	-2.84993	0.285757	2.58567	-6.92154	0.538667	-4.44033	8.53823
1	SR33065	-1.38642	0.250608	2.60033	-6.98464	0.487	-4.24359	8.54558
